# Remodeling of mRNA by eIF4F in human translation initiation

**DOI:** 10.64898/2026.06.19.733470

**Authors:** Carlos Alvarado, Christopher P. Lapointe, Jinfan Wang, Masaaki Sokabe, Rosslyn Grosely, Ajinkya A. Dhepe, Crystal I. Stackhouse, Michael Z. Palo, Adam Mamot, Jacek Jemielity, Christopher S. Fraser, Joseph D. Puglisi

## Abstract

For the ribosome to load onto an mRNA during the early steps of translation initiation, the mRNA must be activated by the eIF4F complex. The mechanism of this activation step has remained elusive. Here we employ multi-perspective real-time single-molecule assays to observe directly mRNA-eIF4F binding near the 5′ end, mRNA conformational remodeling, and 40S ribosomal subunit loading. eIFs 4E, 4G, and 4B play distinct roles in promoting eIF4F association and stabilizing eIF4A binding. Binding of eIF4F is the rate-limiting step in mRNA activation: once bound, mRNA conformation is rapidly extended in an ATP-dependent manner. The mRNA extended state is the necessary substrate for 43S PIC loading and perturbations to extension delay loading. Features of the mRNA, such as the 7-methylguanosine cap at the 5′ end and secondary structures, modulate these steps and regulate ribosome loading. Our results establish a kinetic and mechanistic framework for the early steps in translation initiation.
