## Supplementary Tables S1-S4 for "Remodeling of mRNA by eIF4F in human translation initiation"

### Sheet: Table S1
mRNA	[Cy5-eIF4A] nM	[eIF4E] nM	[eIF4G] nM	[eIF4B] nM	# of molecules	# of binding events	eIF4A Association			eIF4A bound state lifetime
							kon, fast (s-1) (%)	kon, slow (s-1)	t1/2 (s)a	koff, fast (s-1) (%)	koff, slow (s-1)	t1/2 (s)a
β-globin (ATP)	100	160	130	220	115	520	0.024 ± 0.001 (100%)	N/A	42 ± 1	0.07 ± 0.001 (100%)	N/A	14.2 ± 0.2
β-globin	100	0	130	220	99	249	0.009 ± 0.0003 (100%)	N/A	118 ± 4	0.069 ± 0.002 (100%)	N/A	14.5 ± 0.3
β-globin	100	160	0	220	202	248	0.007 ± 0.0001 (100%)	N/A	149 ± 2	0.062 ± 0.001 (100%)	N/A	16.1 ± 0.3
β-globin	100	160	130	0	105	292	0.023 ± 0.0013 (100%)	N/A	43 ± 2	0.093 ± 0.003 (100%)	N/A	10.8 ± 0.3
β-globin	100	0	0	0	196	260	0.002 ± 0.0003 (100%)	N/A	455 ± 62	0.093 ± 0.002 (100%)	N/A	10.8 ± 0.2
β-globin (ADPNP)	100	160	130	220	142	210	0.009 ± 0.0003 (100%)	N/A	110 ± 4	0.983 ± 0.053	0.073 ± 0.001 (26%)	10.4 ± 0.2
β-globin (ATPγS)	100	160	130	220	77	101	0.007 ± 0.0003 (100%)	N/A	139 ± 6	0.152 ± 0.005	N/A	6.6 ± 0.2
β-globin	10	16	13	22	146	203	0.044 ± 0.009 (26%)	0.004 ± 0.0002	182 ± 10	0.104 ± 0.001	N/A	9.7 ± 0.1
β-globin	20	32	26	44	126	164	0.053 ± 0.007 (45%)	0.004 ± 0.0003	144 ± 12	0.106 ± 0.001	N/A	9.4 ± 0.1
β-globin	50	80	65	110	131	242	0.053 ± 0.006 (67%)	0.01 ± 0.002	47 ± 9	0.084 ± 0.002	N/A	11.9 ± 0.3
β-globin	100	160	130	220	121	121	0.174 ± 0.033 (54%)	0.027 ± 0.005	20 ± 4	N/A	N/A	N/A
β-globin	100	160	130	1100	208	209	0.104 ± 0.009 (54%)	0.012 ± 0.001	43 ± 4	0.381 ± 0.066	0.04 ± 0.001 (12%)	22.6 ± 0.4
CAA	100	160	130	220	110	126	0.156 ± 0.026 (66%)	0.019 ± 0.006	22 ± 7	0.081 ± 0.002	N/A	12.3 ± 0.3
SL-50	100	160	130	220	101	122	0.246 ± 0.041 (42%)	0.028 ± 0.003	23 ± 2	0.071 ± 0.001	N/A	14.2 ± 0.2
Uncapped β-globin	100	160	130	220	141	140	0.021 ± 0.001 (100%)	N/A	49 ± 3	0.056 ± 0.001	N/A	17.8 ± 0.4
β-globin (m7GTP)	100	160	130	220	142	142	0.032 ± 0.006 (42%)	0.004 ± 0.001	148 ± 19	0.068 ± 0.003	N/A	14.8 ± 0.7
β-globin (second eIF4A)	100	160	130	220	84	88	0.096 ± 0.005 (100%)	N/A	10.4 ± 0.5	0.096 ± 0.004	N/A	10.5 ± 0.5
									a. t1/2 = (amplitude)/(kfast) + (1-amplitude)/(kslow)

### Sheet: Table S2
mRNA	Cy5-probe position	[eIF4A] nM	[eIF4E] nM	[eIF4G] nM	[eIF4B] nM	# of molecules	Extension time			Extended state lifetime			Re-extension time
							kextend, fast (s-1) (%)	kextend, slow (s-1)	t1/2 (s)a	kcompact, fast (s-1) (%)	kcompact, slow (s-1)	t1/2 (s)a	kextend, fast (s-1) (%)	kextend, slow (s-1)	t1/2 (s)a
β-globin	54	0	0	0	0	124	0.006 ± 0.0002 (100%)	N/A	182 ± 7	N/A	N/A	N/A	N/A	N/A	N/A
β-globin	73	0	0	0	0	56	0.009 ± 0.0005 (100%)	N/A	114 ± 6	N/A	N/A	N/A	N/A	N/A	N/A
β-globin	124	0	0	0	0	121	0.005 ± 0.0002 (100%)	N/A	200 ± 8	N/A	N/A	N/A	N/A	N/A	N/A
β-globin	54	1000	160	130	220	118	0.28 ± 0.015 (100%)	N/A	3.6 ± 0.2	N/A	N/A	N/A	N/A	N/A	N/A
β-globin	73	1000	160	130	220	130	0.25 ± 0.011 (100%)	N/A	3.9 ± 0.2	N/A	N/A	N/A	N/A	N/A	N/A
β-globin	124	1000	160	130	220	131	0.324 ± 0.027 (100%)	N/A	3.1 ± 0.3	0.634 ± 0.042 (34%)	0.008 ± 0.0002	89 ± 2.5	1.0 ± 0.2 (31%)	0.17 ± 0.01	4.3 ± 0.3
β-globin (probe lifetime)	124	0	0	0	0	127	0.207 ± 0.03 (18%)	0.005 ± 0.0001	183 ± 5	N/A	N/A	N/A	N/A	N/A	N/A
β-globin (probe lifetime)	124	1000	160	130	220	135	0.12 ± 0.02 (26%)	0.008 ± 0.0004	91 ± 5	N/A	N/A	N/A	N/A	N/A	N/A
β-globin	124	100	16	13	22	116	0.135 ± 0.02 (26%)	0.008 ± 0.0003	99 ± 4	0.751 ± 0.092 (37%)	0.020 ± 0.001	32 ± 2	0.97 ± 0.2 (39%)	0.034 ± 0.004	18 ± 2
β-globin	124	1000	0	130	220	94	0.084 ± 0.004 (100%)	N/A	12 ± 0.5	0.279 ± 0.029 (30%)	0.009 ± 0.0003	80 ± 3	2.6 ± 0.5 (23%)	0.12 ± 0.005	6.6 ± 0.3
β-globin	124	1000	160	0	220	106	0.127 ± 0.012 (43%)	0.007 ± 0.0003	83 ± 4	0.619 ± 0.031 (50%)	0.029 ± 0.002	18 ± 1	1.3 ± 0.1 (43%)	0.1 ± 0.006	6.2 ± 0.4
β-globin	124	1000	160	130	0	103	0.20 ± 0.055 (26%)	0.008 ± 0.0004	89 ± 5	0.266 ± 0.031 (36%)	0.034 ± 0.002	20 ± 1.5	1.4 ± 0.2 (48%)	0.08 ± 0.008	7.2 ± 0.8
β-globin	124	1000	0	0	0	117	0.006 ± 0.0001 (100%)	N/A	167 ± 3	N/A	N/A	N/A	N/A	N/A	N/A
β-globin (ADPNP)	124	1000	160	130	220	111	0.04 ± 0.004 (39%)	0.005 ± 0.0003	129 ± 8	N/A	N/A	N/A	N/A	N/A	N/A
β-globin (ADP)	124	1000	160	130	220	121	0.008 ± 0.0005 (100%)	N/A	123 ± 8	N/A	N/A	N/A	N/A	N/A	N/A
Uncapped β-globin	124	0	0	0	0	147	0.02 ± 0.0003 (100%)	N/A	49 ± 1	N/A	N/A	N/A	N/A	N/A	N/A
Uncapped β-globin	124	1000	160	130	220	98	0.047 ± 0.002 (100%)	N/A	21 ± 1	0.9 ± 0.124 (46%)	0.016 ± 0.002	35 ± 4	1.4 ± 0.4 (45%)	0.16 ± 0.04	3.8 ± 1
β-globin (m7GTP)	124	1000	160	130	220	116	0.14 ± 0.011 (100%)	N/A	7 ± 0.6	0.555 ± 0.058 (46%)	0.01 ± 0.001	54 ± 4	1.7 ± 0.4 (29%)	0.07 ± 0.006	10 ± 1
SL-50	60	0	0	0	0	126	0.006 ± 0.0001 (100%)	N/A	167 ± 3	N/A	N/A	N/A	N/A	N/A	N/A
SL-50	60	1000	160	130	220	141	0.012 ± 0.0005 (100%)	N/A	87 ± 4	N/A	N/A	N/A	N/A	N/A	N/A
SL-50	130	0	0	0	0	112	0.006 ± 0.0001 (100%)	N/A	167 ± 3	N/A	N/A	N/A	N/A	N/A	N/A
SL-50	130	1000	160	130	220	146	0.335 ± 0.011 (100%)	N/A	3.0 ± 0.1	N/A	N/A	N/A	N/A	N/A	N/A
β-globin (37 °C)	124	1000	160	130	220	121	0.63 ± 0.036 (100%)	N/A	1.6 ± 0.1	0.914 ± 0.059 (35%)	0.021 ± 0.0005	31 ± 1	0.95 ± 0.04 (70%)	0.09 ± 0.01	3.9 ± 0.5
β-globin (from 43S PIC loading assay)	124	1000	160	130	220	129	0.278 ± 0.016 (100%)	N/A	3.6 ± 0.2	N/A	N/A	N/A	N/A	N/A	N/A
									a. t1/2 = (amplitude)/(kfast) + (1-amplitude)/(kslow)

### Sheet: Table S3
mRNA	eIF4F condition	[43S] PIC	[eIF4A] nM	[eIF4E] nM	[eIF4G] nM	[eIF4B] nM	# of molecules	40S loading time
								kon,1 (s-1)	t1/2 (s)a	kon,2 (s-1)	t1/2 (s)a
β-globin	delivered	5	1000	160	130	220	156	0.106 ± 0.029	9.4 ± 2.6	0.018 ± 0.0006	55 ± 2
β-globin	preincubated	5	1000	160	130	220	132	0.050 ± 0.002	20 ± 0.7	N/A	N/A
β-globin	preincubated and delivered	5	2000	160	130	220	109	0.011 ± 0.0002	93 ± 2	N/A	N/A
β-globin	deliveredb	5	1000	160	130	220	109	0.118 ± 0.015	8.5 ± 1	0.016 ± 0.0005	63 ± 2
β-globin	deliveredc	5	1000	160	130	220	109	0.016 ± 0.0003	64 ± 1	N/A	N/A
β-globin	delivered	10	1000	160	130	220	119	0.099 ± 0.015	10 ± 2	0.031 ± 0.002	32 ± 2
β-globin	delivered	20	1000	160	130	220	98	0.127 ± 0.018	8 ± 1	0.042 ± 0.003	24 ± 2
β-globin	delivered	5	1000	0	130	220	118	0.027 ± 0.002	37 ± 3	0.009 ± 0.0004	114 ± 5
β-globin	delivered	5	1000	160	0	220	118	0.029 ± 0.003	34 ± 3	0.007 ± 0.0002	145 ± 4
β-globin	delivered	5	1000	160	130	0	115	0.030 ± 0.003	33 ± 3	0.008 ± 0.0003	127 ± 5
β-globin (37 °C)	delivered	5	1000	160	130	220	116	0.189 ± 0.029	5.3 ± 0.8	0.019 ± 0.0005	52 ± 1
β-globin	delivered	5	100	16	13	22	111	0.036 ± 0.003	28 ± 2	0.008 ± 0.0002	130 ± 3
CAA	delivered	5	1000	160	130	220	160	0.119 ± 0.014	8.4 ± 1	0.015 ± 0.0004	65 ± 2
SL-50	delivered	5	1000	160	130	220	120	0.042 ± 0.012	24 ± 7	0.017 ± 0.003	60 ± 12
uncapped β-globin	delivered	5	1000	160	130	220	105	0.030 ± 0.01	33 ± 11	0.018 ± 0.003	56 ± 10
	b. Setup from schematic in Figure 5d, post-synchronized to delivery								a. t1/2 = (amplitude)/(k)
	c. Setup from schematic in Figure 5d, post-synchronized to extension

### Sheet: Table S4
mRNA	Cy5-probe position	µ1 (95% CI)	σ1 (95% CI)	a1 (95% CI)	µ2 (95% CI)	σ2 (95% CI)	a2 (95% CI)
β-globin	54	0.6153 (0.6138 - 0.6169)	0.1195 (0.1165 - 0.1225)	0.0639 (0.0621 - 0.0657)	0.5139 (0.5056 - 0.5222)	0.2919 (0.284 - 0.2998)	0.0281 (0.0264 - 0.0298)
β-globin	73	0.7093 (0.7044 - 0.7143)	0.1557 (0.1486 - 0.1627)	0.0933 (0.0897 - 0.097)	N/A	N/A	N/A
β-globin	124	0.7358 (0.7306 - 0.7411)	0.2249 (0.2175 - 0.2323)	0.0674 (0.0655 - 0.0694)	N/A	N/A	N/A
uncapped β-globin	124	0.4488 (0.4438 - 0.4538)	0.2533 (0.2462 - 0.2604)	0.0621 (0.0606 - 0.0636)	N/A	N/A	N/A
SL-50	60	0.8319 (0.8278 - 0.8359)	0.2282 (0.2223 - 0.234)	0.0681 (0.0666 - 0.0695)	N/A	N/A	N/A
SL-50	130	0.7571 (0.754 - 0.7602)	0.2196 (0.2148 - 0.2244)	0.0602 (0.0594 - 0.0611)	0.3103 (0.3001 - 0.3206)	0.1629 (0.1483 - 0.1774)	0.0158 (0.0149 - 0.0168)
